# Mobile element integration reveals a chromosome dimer resolution system in Legionellales

**DOI:** 10.1101/2021.09.12.459815

**Authors:** Beth Nicholson, Shayna R. Deecker, Alexander W. Ensminger

## Abstract

In bacteria, the mechanisms used to repair DNA lesions during genome replication include homologous recombination between sister chromosomes. This can lead to the formation of chromosome dimers if an odd number of crossover events occurs. The concatenated DNA must be resolved before cell separation to ensure genomic stability and cell viability. The broadly conserved *dif*/Xer system counteracts the formation of dimers by catalyzing one additional crossover event immediately prior to cell separation. While *dif*/Xer systems have been characterized or predicted in the vast majority of proteobacteria, no homologs to *dif* or *xer* have been identified in the order Legionellales. Here we report the discovery of a distinct single-recombinase *dif*/Xer system in the intracellular pathogen *Legionella pneumophila*. The *dif* site was uncovered by our analysis of *Legionella* mobile element-1 (LME-1), which harbors a *dif* site-mimic and integrates into the *L. pneumophila* genome via site-specific recombination. We demonstrate that *lpg1867* (herein named *xerL*) encodes a tyrosine recombinase that is necessary and sufficient for catalyzing recombination at the *dif* site, and that deletion of *dif* or *xerL* causes filamentation along with extracellular and intracellular growth defects. We show that the *dif/*XerL system is present throughout Legionellales and that *Coxiella burnetii* XerL and its cognate *dif* site can functionally substitute for the native system in *L. pneumophila*. Lastly, we describe an unexpected link between *C. burnetii dif*/Xer and the maintenance of its virulence plasmids.

**Significance Statement:** The maintenance of circular chromosomes depends on the ability to resolve aberrant chromosome dimers as they form. In most proteobacteria, broadly conserved Xer recombinases catalyze single crossovers at short, species-specific *dif* sites located near the replication terminus. Chromosomal dimerization leads to the formation of two copies of *dif*, leading to rapid site-specific recombination and elimination of the duplicated intervening sequence. The apparent absence of chromosome-dimer resolution mechanisms in Legionellales has been a mystery to date. By studying a phage-like mobile genetic element, LME-1, we have identified a previously unknown single-recombinase *dif*/Xer system that is not only widespread across Legionellales but whose activity is linked to virulence in two important human pathogens.
