## Supplementary material for "Mobile element integration reveals a chromosome dimer resolution system in Legionellales": Table S1

### Sheet: Sheet1
Accession #	Strain	Genome size	22-bp att site start	22-bp att site end	cGC skew max	Distance att to GC skew max (bp)	Intergenic	Gene upstream of att	Gene ID	Strand	Gene downstream of att	Gene ID	Strand
CP045974.1	Legionella pneumophila strain AUSMDU00010536 isolate SBT211	3453356	1624824	1624845	1660894	36049	Y	aminoglycoside O-phosphotransferase APH(9)-Ia	GJD98_07400	-	gamma-glutamylcyclotransferase	GJD98_07405	-
CP001828.1	Legionella pneumophila 2300/99 Alcoy	3516334	1711479	1711500	1747453	35953	Y	spectinomycin phosphotransferase	lpa_02176	-	hypothetical protein	lpa_02177	+
CP000675.2	Legionella pneumophila str. Corby	3576470	1715563	1715584	1752241	36657	Y	spectinomycin phosphotransferase	LPC_0910	-	hypothetical protein	LPC_0911	+
CR628337.1	Legionella pneumophila str. Lens	3345687	1710160	1710139	1669156	40983	Y	spectinomycin phosphotransferase	lpl1535	-	hypothetical protein	lpl1534	+
CR628336.1	Legionella pneumophila str. Paris	3503610	1615008	1615029	1653417	38388	Y	spectinomycin phosphotransferase	lpp1448	-	hypothetical protein	lpp1449	+
CP015932.1	Legionella pneumophila strain C1_S	3457332	1626249	1626270	1662818	36548	Y	spectinomycin phosphotransferase	A9E77_07270	-	UDP-N-acetylmuramate--alanine ligase	A9E77_07275	-
CP015933.1	Legionella pneumophila strain C2_S	3404162	1614337	1614358	1650941	36583	Y	spectinomycin phosphotransferase	A9E78_07215	-	UDP-N-acetylmuramate--alanine ligase	A9E78_07220	-
CP015934.1	Legionella pneumophila strain C3_O	3453407	1648888	1648909	1685065	36156	Y	spectinomycin phosphotransferase	A9E79_07400	-	UDP-N-acetylmuramate--alanine ligase	A9E79_07405	-
CP015935.1	Legionella pneumophila strain C4_S	3409361	1606429	1606450	1643139	36689	Y	spectinomycin phosphotransferase	A9E80_07220	-	UDP-N-acetylmuramate--alanine ligase	A9E80_07225	-
CP015936.1	Legionella pneumophila strain C5_P	3419720	1615492	1615513	1654797	39284	Y	spectinomycin phosphotransferase	A9E81_07215	-	UDP-N-acetylmuramate--alanine ligase	A9E81_07220	-
CP015937.1	Legionella pneumophila strain C6_S	3404196	1614337	1614358	1650941	36583	Y	spectinomycin phosphotransferase	A9E82_07220	-	UDP-N-acetylmuramate--alanine ligase	A9E82_07225	-
CP015938.1	Legionella pneumophila strain C7_O	3359444	1612528	1612549	1649270	36721	Y	spectinomycin phosphotransferase	A9E83_07215	-	UDP-N-acetylmuramate--alanine ligase	A9E83_07220	-
CP015939.1	Legionella pneumophila strain C8_S	3420000	1617057	1617078	1655281	38203	Y	spectinomycin phosphotransferase	A9E84_07230	-	UDP-N-acetylmuramate--alanine ligase	A9E84_07235	-
CP015941.1	Legionella pneumophila strain C9_S	3397139	1614945	1614966	1650943	35977	Y	spectinomycin phosphotransferase	A9E85_07225	-	UDP-N-acetylmuramate--alanine ligase	A9E85_07230	-
CP015944.1	Legionella pneumophila strain C10_S	3368319	1621413	1621434	1657057	35623	Y	spectinomycin phosphotransferase	A9E86_07230	-	UDP-N-acetylmuramate--alanine ligase	A9E86_07235	-
CP015945.1	Legionella pneumophila strain C11_O	3416875	1612347	1612368	1649929	37561	Y	spectinomycin phosphotransferase	A9E87_07220	-	UDP-N-acetylmuramate--alanine ligase	A9E87_07225	-
CP021274.1	Legionella pneumophila strain D-4040	3503573	1639349	1639370	1677938	38568	Y	hypothetical protein	CP021274_01533	+	hypothetical protein	CP021274_01534	+
CP021256.1	Legionella pneumophila strain D-4954	3661362	1712454	1712433	1749959	37505	Y	Tyrosine recombinase XerC	CP021256_01581	-	2-methoxy-6-polyprenyl-1,4-benzoquinol methylase, mitochondrial	CP021256_01580	-
CP021272.1	Legionella pneumophila strain D-5265	3498323	1640556	1640577	1679041	38464	Y	hypothetical protein	CP021272_01540	+	hypothetical protein	CP021272_01541	+
CP015344.1	Legionella pneumophila strain D-7630	3444702	1627607	1627628	1666897	39269	Y	spectinomycin phosphotransferase	A5479_07340	-	hypothetical protein	A5479_07345	+
CP015343.1	Legionella pneumophila strain D-7631	3436178	1627598	1627619	1666461	38842	Y	spectinomycin phosphotransferase	A5480_07340	-	hypothetical protein	A5480_07345	+
CP015342.1	Legionella pneumophila strain D-7632	3435648	1627067	1627088	1665976	38888	Y	spectinomycin phosphotransferase	A5478_07345	-	hypothetical protein	A5478_07350	+
CP021259.1	Legionella pneumophila strain D-7708	3412234	1683334	1683355	1723061	39706	Y	2-methoxy-6-polyprenyl-1,4-benzoquinol methylase, mitochondrial	CP021259_01543	+	hypothetical protein	CP021259_01544	-
CP021270.1	Legionella pneumophila strain D-7787	3363033	1595952	1595973	1634419	38446	Y	hypothetical protein	CP021270_01485	+	hypothetical protein	CP021270_01486	+
CP017602.1	Legionella pneumophila strain D5945	3460779	1590863	1590883	1629661	38778	Y	methyltransferase	BJK08_07120	+	hypothetical protein	BJK08_07125	-
CP017601.1	Legionella pneumophila strain D6026	3459119	1589215	1589235	1629190	39955	Y	methyltransferase	BJK09_07125	+	hypothetical protein	BJK09_07130	-
CP015946.1	Legionella pneumophila strain E1_P	3411341	1663182	1663203	1698679	35476	Y	spectinomycin phosphotransferase	A9E88_07460	-	UDP-N-acetylmuramate--alanine ligase	A9E88_07465	-
CP015947.1	Legionella pneumophila strain E2_N	3336955	1610519	1610540	1647985	37445	Y	spectinomycin phosphotransferase	A9E89_07220	-	UDP-N-acetylmuramate--alanine ligase	A9E89_07225	-
CP015949.1	Legionella pneumophila strain E3_N	3465352	1617138	1617159	1652806	35647	Y	spectinomycin phosphotransferase	A9E90_07220	-	UDP-N-acetylmuramate--alanine ligase	A9E90_07225	-
CP015950.1	Legionella pneumophila strain E4_N	3416758	1615442	1615463	1653345	37882	Y	spectinomycin phosphotransferase	A9E91_07205	-	UDP-N-acetylmuramate--alanine ligase	A9E91_07210	-
CP015951.1	Legionella pneumophila strain E5_N	3419817	1616876	1616897	1654797	37900	Y	spectinomycin phosphotransferase	A9E92_07245	-	UDP-N-acetylmuramate--alanine ligase	A9E92_07250	-
CP015953.1	Legionella pneumophila strain E6_N	3405173	1613263	1613284	1651426	38142	Y	spectinomycin phosphotransferase	A9E93_07215	-	UDP-N-acetylmuramate--alanine ligase	A9E93_07220	-
CP015954.1	Legionella pneumophila strain E7_O	3425999	1621472	1621493	1657701	36208	Y	spectinomycin phosphotransferase	A9E94_07255	-	UDP-N-acetylmuramate--alanine ligase	A9E94_07260	-
CP015955.1	Legionella pneumophila strain E8_O	3455562	1651040	1651061	1689496	38435	Y	spectinomycin phosphotransferase	A9E95_07400	-	UDP-N-acetylmuramate--alanine ligase	A9E95_07405	-
CP015956.1	Legionella pneumophila strain E9_O	3367205	1619829	1619850	1656565	36715	Y	spectinomycin phosphotransferase	A9E96_07235	-	UDP-N-acetylmuramate--alanine ligase	A9E96_07240	-
CP015925.1	Legionella pneumophila strain E10_P	3415559	1612630	1612651	1649446	36795	Y	spectinomycin phosphotransferase	A9E97_07210	-	UDP-N-acetylmuramate--alanine ligase	A9E97_07215	-
CP015926.1	Legionella pneumophila strain E11_U	3402046	1607590	1607611	1643167	35556	Y	spectinomycin phosphotransferase	A9E98_07220	-	UDP-N-acetylmuramate--alanine ligase	A9E98_07225	-
CP048618.1	Legionella pneumophila strain ERS1305867	3405663	1667614	1667635	1705906	38271	Y	aminoglycoside O-phosphotransferase APH(9)-Ia	GCO85_07585	-	hypothetical protein	GCO85_07590	-
CP014759.1	Legionella pneumophila strain F4468	3439438	1629343	1629364	1667916	38552	Y	spectinomycin phosphotransferase	A1D13_07355	-	hypothetical protein	A1D13_07360	+
CP014760.1	Legionella pneumophila strain F4469	3439440	1629344	1629365	1667916	38551	Y	spectinomycin phosphotransferase	A1D14_07355	-	hypothetical protein	A1D14_07360	+
CP040987.1	Legionella pneumophila strain FDAARGOS_779	3409192	590713	590734	627257	36523	Y	aminoglycoside O-phosphotransferase APH(9)-Ia	FIU05_02735	-	hypothetical protein	FIU05_02740	+
CP011105.1	Legionella pneumophila strain L10-023	3641882	1651271	1651292	1689425	38133	Y	serine/threonine protein kinase	ULM_15430	-	hypothetical protein	ULM_15440	-
LT598657.1	Legionella pneumophila strain Lpm7613	3261562	1531791	1531812	1568542	36730	Y	Stress response kinase A	LT598657_01377	-	hypothetical protein	LT598657_01378	-
LR134332.1	Legionella pneumophila strain NCTC11193	3445473	1696663	1696684	1732836	36152	Y	spectinomycin phosphotransferase	NCTC11193_01549	-	AIG2-like family	NCTC11193_01550	-
LT906476.1	Legionella pneumophila strain NCTC11286	3426113	1608657	1608678	1647907	39229	Y	spectinomycin phosphotransferase	SAMEA4040027_01460	-	Uncharacterised protein	SAMEA4040027_01461	+
LS483410.1	Legionella pneumophila strain NCTC11404	3396440	1608916	1608937	1647061	38124	Y	spectinomycin phosphotransferase	NCTC11404_01465	-	Uncharacterised protein	NCTC11404_01466	+
LT906452.1	Legionella pneumophila strain NCTC11985	3514598	1552532	1552553	1591843	39290	Y	spectinomycin phosphotransferase	SAMEA4040028_01413	-	Uncharacterised protein	SAMEA4040028_01414	-
LR134176.1	Legionella pneumophila strain NCTC12179	3524068	909957	909978	947957	37979	Y	methyltransferase	NCTC12179_00862	+	AIG2-like family	NCTC12179_00863	-
LR133933.1	Legionella pneumophila strain NCTC12180	3369585	1576615	1576636	1613752	37116	Y	spectinomycin phosphotransferase	NCTC12180_01435	-	AIG2-like family	NCTC12180_01436	-
CP021261.1	Legionella pneumophila strain NY23 (D-7705)	3546234	1602972	1602951	1638253	35281	Y	hypothetical protein	CP021261_01470	-	2-methoxy-6-polyprenyl-1,4-benzoquinol methylase, mitochondrial	CP021261_01469	-
CP021260.1	Legionella pneumophila strain NY24 (D-7706)	3581477	1638194	1638173	1675909	37715	Y	hypothetical protein	CP021260_01506	-	2-methoxy-6-polyprenyl-1,4-benzoquinol methylase, mitochondrial	CP021260_01505	-
CP016030.2	Legionella pneumophila strain OLDA	3486107	1606480	1606501	1645393	38892	Y	spectinomycin phosphotransferase	A9P84_07280	-	hypothetical protein	A9P84_07285	+
AE017354.1	Legionella pneumophila subsp. pneumophila str. Philadelphia 1	3397754	1650677	1650698	1688310	37612	Y	spectinomycin phosphotransferase	lpg1492	-	hypothetical protein	lpg1493	+
CP013742.1	Legionella pneumophila strain Philadelphia-1	3409143	1661035	1661056	1697683	36627	Y	spectinomycin phosphotransferase	AVR58_07435	-	UDP-N-acetylmuramate--alanine ligase	AVR58_07440	-
CP015927.1	Legionella pneumophila strain Philadelphia_1_ATCC	3447085	1698926	1698947	1737289	38342	Y	spectinomycin phosphotransferase	A9F03_07635	-	UDP-N-acetylmuramate--alanine ligase	A9F03_07640	-
CP015928.1	Legionella pneumophila strain Philadelphia_1_CDC	3408562	1661036	1661057	1697185	36128	Y	spectinomycin phosphotransferase	A9E99_07450	-	UDP-N-acetylmuramate--alanine ligase	A9E99_07455	-
CP015929.1	Legionella pneumophila strain Philadelphia_2	3447085	1698926	1698947	1737289	38342	Y	spectinomycin phosphotransferase	A9F00_07635	-	UDP-N-acetylmuramate--alanine ligase	A9F00_07640	-
CP015930.1	Legionella pneumophila strain Philadelphia_3	3409009	1661034	1661055	1697683	36628	Y	spectinomycin phosphotransferase	A9F01_07455	-	UDP-N-acetylmuramate--alanine ligase	A9F01_07460	-
CP015931.1	Legionella pneumophila strain Philadelphia_4	3447086	1698926	1698947	1737289	38342	Y	spectinomycin phosphotransferase	A9F02_07635	-	UDP-N-acetylmuramate--alanine ligase	A9F02_07640	-
CP016029.2	Legionella pneumophila strain Pontiac	3545003	1666873	1666894	1705146	38252	Y	spectinomycin phosphotransferase	A9P85_07460	-	hypothetical protein	A9P85_07465	-
LT632615.1	Legionella pneumophila strain ST23	3509586	1609669	1609690	1652740	43050	Y	serine/threonine protein kinase	EUL28_01458	-	Uncharacterised protein	EUL28_01459	-
LT632616.1	Legionella pneumophila strain ST37	3474638	1617267	1617288	1653625	36337	Y	serine/threonine protein kinase	EUL165_01468	-	AIG2-like family	EUL165_01469	-
LT632617.1	Legionella pneumophila strain ST42	3430562	1454983	1455004	1492051	37047	Y	Uncharacterized methyltransferase BT9727_4108	EUL120_01343	+	AIG2-like family	EUL120_01344	-
LT632614.1	Legionella pneumophila strain ST62	3530817	1666410	1666431	1704991	38560	Y	serine/threonine protein kinase	H044120014_01512	-	Uncharacterised protein	H044120014_01513	-
CP021263.1	Legionella pneumophila subsp. fraseri strain D-3137	3474810	1607266	1607286	1646677	39391	Y	2-methoxy-6-polyprenyl-1,4-benzoquinol methylase, mitochondrial	CP021263_01447	+	hypothetical protein	CP021263_01448	-
CP021277.1	Legionella pneumophila subsp. fraseri strain D-4058	3548205	1563042	1563022	1522093	40929	Y	2-methoxy-6-polyprenyl-1,4-benzoquinol methylase, mitochondrial	CP021277_01446	+	hypothetical protein	CP021277_01445	-
CP021264.1	Legionella pneumophila subsp. fraseri strain D-5387	3471959	1596443	1596463	1634842	38379	Y	2-methoxy-6-polyprenyl-1,4-benzoquinol methylase, mitochondrial	CP021264_01434	+	hypothetical protein	CP021264_01435	-
CP021258.1	Legionella pneumophila subsp. fraseri strain D-5744	3487066	1617549	1617569	1656326	38757	Y	2-methoxy-6-polyprenyl-1,4-benzoquinol methylase, mitochondrial	CP021258_01448	+	hypothetical protein	CP021258_01449	-
CP017458.1	Legionella pneumophila subsp. fraseri strain Dallas 1E	3500943	1620082	1620102	1659001	38899	Y	methyltransferase	BIZ51_07205	+	hypothetical protein	BIZ51_07210	-
CP017457.1	Legionella pneumophila subsp. fraseri strain Detroit-1	3515377	1596166	1596186	1634476	38290	Y	methyltransferase	BIZ52_07090	+	hypothetical protein	BIZ52_07095	-
CP021279.1	Legionella pneumophila subsp. fraseri strain F-4198	3461540	1594498	1594518	1633593	39075	Y	2-methoxy-6-polyprenyl-1,4-benzoquinol methylase, mitochondrial	CP021279_01430	+	hypothetical protein	CP021279_01431	-
CP021257.1	Legionella pneumophila subsp. fraseri strain Lansing 3	3611000	1761706	1761685	1718837	42848	Y	2-methoxy-6-polyprenyl-1,4-benzoquinol methylase, mitochondrial	CP021257_01572	+	hypothetical protein	CP021257_01571	-
CP021265.1	Legionella pneumophila subsp. fraseri strain Los Angeles 1 (D-7696)	3555279	1623910	1623931	1663741	39810	Y	2-methoxy-6-polyprenyl-1,4-benzoquinol methylase, mitochondrial	CP021265_01454	+	hypothetical protein	CP021265_01455	-
CP014257.1	Legionella pneumophila subsp. pascullei strain D-7119	3376636	1635061	1635082	1674497	39415	Y	hypothetical protein	AXF37_07460	-	hypothetical protein	AXF37_07465	-
CP014256.1	Legionella pneumophila subsp. pascullei strain D-7158	3458918	1661380	1661401	1701337	39936	Y	hypothetical protein	AXF36_07570	-	hypothetical protein	AXF36_07575	-
CP014255.2	Legionella pneumophila subsp. pascullei strain F-4185 chromosome	3389966	1638860	1638881	1677556	38675	Y	hypothetical protein	AXF35_09230	-	hypothetical protein	AXF35_09225	-
LS483412.1	Legionella pneumophila subsp. pascullei strain NCTC12272	3458914	1661377	1661398	1701337	39939	Y	type 1 fimbriae regulatory protein FimB (FimB2)	NCTC12272_01536	-	Dot/Icm secretion system substrate lgt3	NCTC12272_01537	-
LR134380.1	Legionella pneumophila subsp. pascullei strain NCTC12273	3458917	1661380	1661401	1701337	39936	Y	type 1 fimbriae regulatory protein FimB (FimB2)	NCTC12273_01536	-	Dot/Icm secretion system substrate lgt3	NCTC12273_01537	-
CP021262.1	Legionella pneumophila subsp. pascullei strain U8W (D-7160)	3458918	1661380	1661401	1701337	39936	Y	Tyrosine recombinase XerC	CP021262_01536	-	hypothetical protein	CP021262_01537	-
CP003192.1	Legionella pneumophila subsp. pneumophila ATCC 43290	3359001	1567059	1567080	1605603	38523	Y	spectinomycin phosphotransferase	lp12_1430	-	hypothetical protein	lp12_1431	+
CP003885.1	Legionella pneumophila subsp. pneumophila LPE509	3434224	1821273	1821252	1782247	39005	Y	Spectinomycin phosphotransferase	LPE509_01709	-	hypothetical protein	LPE509_01708	-
FQ958211.1	Legionella pneumophila subsp. pneumophila str. HL06041035	3492535	1642260	1642281	1683145	40864	Y	spectinomycin phosphotransferase	LPV_1618	-	conserved protein of unknown function	LPV_1619	+
FQ958210.1	Legionella pneumophila subsp. pneumophila str. Lorraine	3467254	1537335	1537356	1574019	36663	Y	Fragment of Transposase, IS111A/IS1328/IS1533 (part 1)	LPO_1499	-	conserved protein of unknown function	LPO_1501	-
CP003730.1	Legionella pneumophila subsp. pneumophila str. Thunder Bay	3455167	1656213	1656234	1692951	36717	Y	spectinomycin phosphotransferase	LP6_1472	-	hypothetical protein	LP6_1473	-
CP021286.1	Legionella pneumophila subsp. pneumophila strain Albuquerque 1 (D-7474)	3508676	1567525	1567546	1606665	39119	Y	Stress response kinase A	CP021286_01446	-	hypothetical protein	CP021286_01447	+
CP021283.1	Legionella pneumophila subsp. pneumophila strain Allentown 1 (D-7475)	3439446	1550234	1550255	1588819	38564	Y	2-methoxy-6-polyprenyl-1,4-benzoquinol methylase, mitochondrial	CP021283_01391	+	hypothetical protein	CP021283_01392	+
CP021269.1	Legionella pneumophila subsp. pneumophila strain Bellingham 1 (D-7473)	3403366	1609466	1609487	1650456	40969	Y	Stress response kinase A	CP021269_01462	-	hypothetical protein	CP021269_01463	+
CP021268.1	Legionella pneumophila subsp. pneumophila strain Birmingham 1 (D-7470)	3436658	1607052	1607073	1645845	38772	Y	Stress response kinase A	CP021268_01459	-	hypothetical protein	CP021268_01460	-
CP021267.1	Legionella pneumophila subsp. pneumophila strain Burlington 1 (D-7841)	3404198	1614340	1614361	1650941	36580	Y	Stress response kinase A	CP021267_01454	-	hypothetical protein	CP021267_01455	-
CP016868.1	Legionella pneumophila subsp. pneumophila strain FFI102	3363654	1197351	1197372	1234222	36850	Y	spectinomycin phosphotransferase	BE841_05155	-	hypothetical protein	BE841_05160	+
CP016870.1	Legionella pneumophila subsp. pneumophila strain FFI103	3363616	781521	781500	739861	41639	Y	spectinomycin phosphotransferase	BE842_03600	-	hypothetical protein	BE842_03595	-
CP016872.1	Legionella pneumophila subsp. pneumophila strain FFI104	3362494	534547	534568	574903	40335	Y	spectinomycin phosphotransferase	BE843_02365	-	hypothetical protein	BE843_02370	+
CP016873.1	Legionella pneumophila subsp. pneumophila strain FFI105	3363998	288991	288970	245500	43470	Y	spectinomycin phosphotransferase	BE844_01325	-	hypothetical protein	BE844_01320	-
CP016874.1	Legionella pneumophila subsp. pneumophila strain FFI329	3363658	167152	167173	205144	37971	Y	spectinomycin phosphotransferase	BE845_00730	-	hypothetical protein	BE845_00735	+
CP016876.1	Legionella pneumophila subsp. pneumophila strain FFI337	3362463	3148509	3148488	3106489	41999	Y	spectinomycin phosphotransferase	BE846_14165	-	hypothetical protein	BE846_14160	-
CP021281.1	Legionella pneumophila subsp. pneumophila strain Flint 2 (D-7477)	3588028	1559679	1559700	1596661	36961	Y	Stress response kinase A	CP021281_01433	-	hypothetical protein	CP021281_01434	+
CP021266.1	Legionella pneumophila subsp. pneumophila strain Knoxville 1 (D-7468)	3426115	1608658	1608679	1647907	39228	Y	Stress response kinase A	CP021266_01460	-	hypothetical protein	CP021266_01461	+
CP012019.1	Legionella pneumophila subsp. pneumophila strain Toronto-2005	3573898	1603294	1603315	1640008	36693	Y	spectinomycin phosphotransferase	lpt_07130	-	UDP-N-acetylmuramate--alanine ligase	lpt_07140	-
LR134173.1	Legionella cherrii strain NCTC11976	3729541	2593812	2593791	2599114	5302	Y	Uncharacterised protein	NCTC11976_02285	+	Uncharacterised protein	NCTC11976_02284	-
CP016397.1	Legionella clemsonensis strain CDC-D5610	3272100	1564572	1564593	1547657	16915	Y	hypothetical protein	clem_06890	-	hypothetical protein	clem_06895	-
LN614827.1	Legionella fallonii LLAP-10	4181563	1609104	1609083	1597143	11940	Y	protein of unknown function [Coiled-coil]	LFA_1462	-	putative membrane component	LFA_1460	+
CP038271.1	Legionella geestiana strain 1308	2605876	132527	132548	130251	2276	Y	hypothetical protein	E4T54_00630	+	alpha/beta hydrolase	E4T54_00635	-
CP041713.1	Legionella geestiana strain HL-0438-4026	2626338	21853	21874	2626001	22190	Y	hypothetical protein	E3226_000100	+	alpha/beta hydrolase	E3226_000105	-
LN681225.1	Legionella hackeliae	3440975	1785432	1785411	1706241	79170	Y	Lipase/acylhydrolase family protein	LHA_1720	-	protein of unknown function	LHA_1719	-
CP038273.1	Legionella israelensis strain Bercovier 4	3217863	84998	84977	80426	4551	Y	NADPH-dependent 7-cyano-7-deazaguanine reductase QueF	E4T55_00370	+	thiamine pyrophosphate-binding protein	E4T55_00365	-
CP038254.1	Legionella israelensis strain HL-0427-4011	2967881	1621935	1621956	1619983	1952	Y	thiamine pyrophosphate-binding protein	E3983_07300	+	NADPH-dependent 7-cyano-7-deazaguanine reductase QueF	E3983_07305	-
CP041668.1	Legionella israelensis strain L18-01051	3046673	2049514	2049535	2049959	424	Y	NADPH-dependent 7-cyano-7-deazaguanine reductase QueF	FOG18_09165	+	thiamine pyrophosphate-binding protein	FOG18_09170	-
LR134383.1	Legionella jordanis strain NCTC11533	3133723	1492018	1492039	1525772	33733	Y	Uncharacterised protein	NCTC11533_01377	+	Uncharacterised protein	NCTC11533_01378	-
LT906451.1	Legionella lansingensis strain NCTC12830	2989256	1575386	1575365	1569226	6139	Y	stringent starvation protein A	SAMEA44548918_01447	-	Domain of uncharacterised function (DUF336)	SAMEA44548918_01446	+
FN650140.1	Legionella longbeachae NSW150	4077332	1907944	1907923	1916191	8247	Y	protein of unknown function	LLO_4035	-	Stress responsive A/B barrel domain protein	LLO_1612	+
CP045306.1	Legionella longbeachae strain B1445CHC	4000621	1894323	1894302	1900001	5678	Y	hypothetical protein	GCB94_09305	-	Dabb family protein	GCB94_09300	+
CP042254.1	Legionella longbeachae strain B3526CHC	4199426	2153119	2153098	2158287	5168	Y	LysE family translocator	FQU71_10215	+	Dabb family protein	FQU71_10210	+
CP045308.1	Legionella longbeachae strain B41211CHC	4000621	1892713	1892734	1900001	7267	Y	Dabb family protein	GCS73_08540	-	hypothetical protein	GCS73_08545	+
CP020894.3	Legionella longbeachae strain F1157CHC	4142881	1931270	1931298	1938457	7159	Y	Dabb family protein	B0B39_01710	-	hypothetical protein	B0B39_01715	+
CP020412.2	Legionella longbeachae strain FDAARGOS_201	4162732	677257	677278	665921	11336	Y	hypothetical protein	A6J40_03165	-	Dabb family protein	A6J40_03170	+
CP004006.1	Legionella oakridgensis ATCC 33761 = DSM 21215	2722964	1444438	1444459	1445383	924	Y	death-on-curing family protein	Loa_01580	+	astacin	Loa_01581	-
LR134286.1	Legionella oakridgensis strain NCTC11531	4162813	1904947	1904926	1910359	5412	Y	Uncharacterised protein	NCTC11531_01671	-	Stress responsive A/B barrel domain protein	NCTC11531_01670	+
CP025491.2	Legionella sainthelensi strain LA01-117	4333322	1663735	1663756	1655207	8528	Y	class I SAM-dependent methyltransferase	CAB17_13955	+	hypothetical protein	CAB17_13960	+
LR134388.1	Legionella sainthelensi strain NCTC11988	4160933	2000747	2000768	1996801	3946	Y	ankyrin repeat protein	NCTC11988_01858	+	Uncharacterized conserved protein	NCTC11988_01859	-
LR134178.1	Legionella sainthelensi strain NCTC12450	4110070	2014057	2014079	2005681	8376	Y	Uncharacterised protein	NCTC12450_01829	+	ankyrin repeat protein	NCTC12450_01830	-
AP022839.1	Legionella sp. TUM19329	3750805	2106624	2106645	2100001	6623	Y	hypothetical protein	TUM19329_20260	+	methyltransferase UbiE	TUM19329_20270	-
LT906457.1	Legionella spiritensis strain NCTC11990	3348070	1710632	1710611	1690741	19870	Y	transcription regulator protein, response regulator	SAMEA4412668_01551	-	arsenate reductase	SAMEA4412668_01550	-
LR134374.1	Legionella spiritensis strain NCTC12082	3407665	611618	611597	592819	18778	Y	Ras family GTPase	NCTC12082_00544	+	arsenate reductase	NCTC12082_00543	-
LT906442.1	Legionella waltersii strain NCTC13017	3735697	1812948	1812967	1807741	5207	N	Entirely within uncharacterized protein SAMEA4504053_01726
LN614830.1	Tatlockia micdadei	3310028	1774195	1774174	1764231	9943	N	protein of unknown function	LMI_1704	+	putative phage replication protein	LMI_1703	-
CP020614.1	Tatlockia micdadei strain NZ2015	3276766	1637515	1637536	1638001	465	Y	hypothetical protein	B6N58_07420	+	hypothetical protein	B6N58_07425	+
CP020615.1	Tatlockia micdadei strain NZ2016	3250164	1585912	1585891	1586001	89	Y	hypothetical protein	B6V88_07000	+	hypothetical protein	B6V88_06995	+
