## Supplementary material for "Mobile element integration reveals a chromosome dimer resolution system in Legionellales": Table S2

### Sheet: Sheet1
Accession #	Strain	Genome size	dif site	cGC skew max	Distance dif to GC skew max (bp)	Intergenic
AE016828.3	Coxiella burnetii RSA 493	1995488	868649	867826	823	Y
CP000733.1	Coxiella burnetii dugway FJ108-111	2158758	1129915	1128635	1280	Y
CP000890.1	Coxiella burnetii RSA 331	2016427	912169	917281	5112	Y
CP001019.1	Coxiella burnetii CbuG_Q212	2008870	1050013	1054201	4188	Y
CP001020.1	Coxiella burnetii CbuK_Q154	2063100	863465	862335	1130	Y
CP018150.1	Coxiella burnetii MSU Goat Q177	2063021	863457	860272	3185	Y
CP040059.1	Coxiella burnetii RSA439	1969211	842300	840764	1536	Y
CP018005.1	Coxiella burnetii RSA439	1969245	842410	840764	1646	Y
CP020616.1	Coxiella burnetii RSA439	1969224	842404	840764	1640	Y
CP035112.1	Coxiella burnetii strain nine mile phase II	1987028	1127076	1126630	446	Y
CP032542.1	Coxiella burnetii strain 2014-PE-15890	2093382	1510127	1509054	1073	Y
CP013667.1	Coxiella burnetii strain 3262	2093477	1510238	1504868	5370	Y
LK937696.1	Coxiella burnetii Z3055	1995457	868694	867826	868	Y
HG825990.3	Coxiella burnetii Cb175_Guyana	1989565	868845	867205	1640	Y
CP014565.1	Coxiella burnetii strain Scurry_Q217	1973771	1017193	1014123	3070	Y
CP014563.1	Coxiella burnetti str. Schperling	2010932	862655	860281	2374	Y
CP014561.1	Coxiella burnetti strain Heizburg	1962490	890735	896625	5890	Y
CP014559.1	Coxiella burnetti strain Henzerling	1962732	890632	896635	6003	Y
CP014557.1	Coxiella burnetti strain 18430	1968281	857861	856081	1780	Y
CP014555.1	Coxiella burnetti strain 2574	1970125	857491	856951	540	Y
CP014553.1	Coxiella burnetti strain 701CbB1	1970248	857955	856951	1004	Y
CP014551.1	Coxiella burnetti strain 14160-001	1967368	857799	857613	186	Y
CP014836.1	Coxiella burnetti strain 14160-002	1954124	1407756	1401019	6737	Y
CP014549.1	Coxiella burnetti strain CbCVIC1	1999669	1439723	1433284	6439	Y
CP014548.1	Coxiella burnetti strain 42785537	2009361	1450606	1444472	6134	Y
CP014354.1	Coxiella burnetti strain 3345937	1976175	1422579	1416793	5786	Y
CP007555.1	Coxiella burnetii str. Namibia	2062778	860856	857793	3063	Y
